# Regulation of spikelet number during wheat spike development

**DOI:** 10.64898/2026.01.07.698073

**Authors:** Chengxia Li, Kun Li, Chaozhong Zhang, Jorge Dubcovsky

**Affiliations:** University of California, Davis, CA 95616, USA; Howard Hughes Medical Institute, Chevy Chase, MD 20815, USA

## Abstract

Wheat produces unbranched inflorescences (spikes) composed of smaller inflorescences (spikelets) as their fundamental building units. The spikelet number per spike (SNS) is a major determinant of grain yield and the gene networks that regulate this trait are the focus of this review. Spikelet development starts with the transition of the shoot apical meristem into an inflorescence meristem (IM) that produces lateral spikelet meristems (SMs). The rate at which SMs are produced and the timing of the IM transition into a terminal spikelet (IM→TS) determine the final SNS. These two traits are regulated by genes expressed in the IM (e.g. meristem identity genes), as well as by the amount of FLOWERING LOCUS T1 (florigen) transported from leaves to developing spikes. Spikelet number can also be increased by the production of spikes with supernumerary spikelets (SS) or branch-like structures that resemble small spikes. Mutations that promote a reversion from SM to IM identity can induce the formation of SS or branches. Initial efforts to incorporate these mutations into commercial wheat varieties have faced trade-offs in fertility and grain weight, which will require additional research and breeding efforts. Meanwhile, genes and allele combinations that increase SNS without affecting the number of spikelets per node have been identified and are being deployed in wheat breeding programs. Recent spatial transcriptomics, single-cell analyses, and multi-omics studies of wheat spike development are accelerating the discovery of new genes affecting SNS and enhancing our ability to engineer more productive wheat spikes.
