## SupplementalryTables S1-S4 for "Regulation of spikelet number during wheat spike development"

### Sheet: Table S1
Table S1. Gene symbols and identification numbers in tetraploid wheat Kronos annotation v1.0, hexaploid Chinese Spring (CS) v1.1 and the closest homologs in Arabidopsis and rice.
Genes used in spatial expression (smFISH)
Symbol new	Kronos homeologs		CS homeologs		Complete gene name	Rice gene ID	Rice gene symbol	Rice description	Abrabidopsis gene ID	Abrabidopsis gene symbol	Abrabidopsis description
MADS-box genes used in Fig. 2
SQUAMOSA clade
FUL2	TrturKRN2A01G039100	TrturKRN2B01G047770	TraesCS2A02G261200	TraesCS2B02G281000	FRUITFUL2, affects wheat heading time and spikelet number per spike	Os07g0108900	DEP	Similar to MADS-box transcription factor 15	AT5G60910	FUL, AGL8	AGL8 (AGAMOUS-LIKE 8); transcription factor
FUL3	TrturKRN2B01G034800	TrturKRN2A01G026040	TraesCS2B02G200800	TraesCS2A02G174300	FRUITFUL3	Os07g0605200	MADS18	APETALA1 (AP1)/ FRUITFULL (FUL)-like MADS box transcription factor, Specification of inflorescence meristem identit	AT5G60910	FUL, AGL8	AGL8 (AGAMOUS-LIKE 8); transcription factor
VRN1	TrturKRN5A01G054690	TrturKRN5B01G061080	TraesCS5A02G391700	TraesCS5B02G396600	VERNALIZATION 1	Os03g0752800	MADS14	Similar to Isoform 2 of MADS-box transcription factor 14	AT5G60910	FUL, AGL8	AGL8 (AGAMOUS-LIKE 8); transcription factor
SVP clade
SVP1	TrturKRN6A01G046810	TrturKRN6B01G055600	TraesCS6A02G313800	TraesCS6B02G343900	SHORT VEGETATIVE PHASE1, BM10 in barley	Os02g0761000	OsMADS22	Similar to Transcription factor MADS55	AT2G22540	AGL22, SVP	SVP (SHORT VEGETATIVE PHASE); transcription factor
VRT2	TrturKRN7B01G013270	TrturKRN7A01G028090	TraesCS7B02G080300	TraesCS7A02G175200	VEGETATIVE TO REPRODUCTIVE TRANSITION 2	Os06g0217300	OsMADS55	Similar to Transcription factor MADS55	AT2G22540	AGL22, SVP	SVP (SHORT VEGETATIVE PHASE); transcription factor
SVP3	TrturKRN4A01G000280	TrturKRN4B01G046100	TraesCS4A02G002600	TraesCS4B02G302600	SHORT VEGETATIVE PHASE3, BM1 in barley	Os03g0186600	OsMADS47	Transcription factor, MADS-box domain containing protein	AT2G22540	AGL22, SVP	SVP (SHORT VEGETATIVE PHASE); transcription factor
SOC1 clade
SOC1-1	TrturKRN1A01G031200	TrturKRN1B01G038840	TraesCS1A02G199600	TraesCS1B02G214500	SUPPRESSOR OF OVEREXPRESSION CO1 1.1	Os10g0536100	OsMADS56	MIKC-type MADS-box protein, LD specific negative regulator of flowering	AT4G11880		AGL14 (AGAMOUS-LIKE 14); DNA binding / transcription factor
SOC1-2	TrturKRN6A01G002580	TrturKRN6B01G003230	TraesCS6A02G011700	TraesCS6B02G017900	SUPPRESSOR OF OVEREXPRESSION CO1 1.2	Os02g0104100	Similar to MADS-box transcription factor TaAGL18		AT3G58780	AGL1, SHP1	SHP1 (SHATTERPROOF 1)
SOC1-3	TrturKRN5A01G071720	TrturKRN4B01G052570	TraesCS5A02G515500	TraesCS4B02G346700	SUPPRESSOR OF OVEREXPRESSION CO1 1.3	Os03g0122600	OsMADS50	MIKC-type MADS-box protein, Flowering activator, Short-day/long-day promotion of flowerin	AT2G42830	AGL5, SHP2	SHP2 (SHATTERPROOF 2); transcription factor
SOC1-5	TrturKRN1A01G031250	TrturKRN1B01G038850	TraesCS1A02G199900	TraesCS1B02G214600	SUPPRESSOR OF OVEREXPRESSION CO1 1.5	Os10g0536100	OsMADS56	MIKC-type MADS-box protein, LD specific negative regulator of flowering
SEPALLATA1 clade
SEP1-2	TrturKRN4B01G038350	TrturKRN4A01G007700	TraesCS4B02G245700	TraesCS4A02G058900	SEPALLATA1-2, Old SEPALLATA2	Os03g0215400	LHS1, OsMADS1	MADS-domain-containing protein, Sexual reproductio	AT3G02310	AGL4, SEP2	SEP2 (SEPALLATA2); DNA binding / transcription factor
SEP1-4	TrturKRN7A01G020610	TrturKRN7B01G003930	TraesCS7A02G122000	TraesCS7B02G020800	SEPALLATA1-4, Old SEPALLATA6	Os06g0162800	OsMADS5	MADS-box transcription factor, Control of spikelet morphogenesis, Regulation of floral meristem determinac	AT5G15800	AGL2, SEP1	SEP1 (SEPALLATA1)
SEP1-6	TrturKRN5A01G054700	TrturKRN5B01G061090	TraesCS5A02G391800	TraesCS5B02G396700	SEPALLATA1-6, Old SEPALLATA5	Os03g0753100	PAP2, OsMADS34	MADS-box transcription factor, Inflorescence and spikelet developmen	AT3G02310	AGL4, SEP2	SEP2 (SEPALLATA2); DNA binding / transcription factor
SEPALLATA3 clade
SEP3-1	TrturKRN7B01G025250	TrturKRN7A01G039440	TraesCS7B02G158600	TraesCS7A02G260600	SEPALLATA3-1, Old SEPALLATA4	Os08g0531700	OsMADS7	Similar to MADS-box transcription factor 7	AT1G24260	AGL9, SEP3	SEP3 (SEPALLATA3); transcription factor
SEP3-2	TrturKRN5A01G039640	TrturKRN5B01G045790	TraesCS5A02G286800	TraesCS5B02G286100	SEPALLATA3-2, Old SEPALLATA3	Os09g0507200	OsMADS24	MADS box protein	AT3G02310	AGL4, SEP2	SEP2 (SEPALLATA2); DNA binding / transcription factor
Floral homeotic genes
AGL6	TrturKRN6A01G040010	TrturKRN6B01G048300	TraesCS6A02G259000	TraesCS6B02G286400	AGAMOUS-LIKE 6 (palea development)	Os02g0682200	MFO1	MADS-box transcription factor, Regulation of floral organ identity and meristem fate, Endosperm developmen	AT2G45650	AGL6	AGL6 (AGAMOUS LIKE-6); DNA binding / transcription factor
AP3	TrturKRN7A01G056510	TrturKRN7B01G044420	TraesCS7A02G383800	TraesCS7B02G286600	APETALA3	Os06g0712700	SPW1, OsMADS16	Transcription factor, Development of lodicules and stamen	AT5G23260	AGL32, ABS, TT16	TT16 (TRANSPARENT TESTA16)
PI1	TrturKRN1A01G039320	TrturKRN1B01G047470	TraesCS1A02G264300	TraesCS1B02G275000	PISTILLATA1	Os05g0423400	OsMADS4	Similar to PISTILLATA-like MADS box protein	AT3G57230	AGL16	AGL16 (AGAMOUS-LIKE 16)
PI2	TrturKRN3A01G055320	TrturKRN3B01G064630	TraesCS3A02G406500	TraesCS3B02G440200	PISTILLATA2	Os01g0883100	OsMADS2	Similar to PISTILLATA-like MADS box protein	AT3G57230	AGL16	AGL16 (AGAMOUS-LIKE 16)
AG1	TrturKRN1A01G020910	TrturKRN1B01G026500	TraesCS1A02G125800	TraesCS1B02G144800	AGAMOUS1	Os05g0203800	MADS58	Similar to MADS box protein	AT4G18960	AG	AG (AGAMOUS); transcription factor
AG2	TrturKRN3A01G019960	TrturKRN3B01G026170	TraesCS3A02G314300	TraesCS3B02G157500	AGAMOUS2	Os01g0201700	RAG, OsMADS3	Similar to M23 protein (Fragment)	AT4G18960	AG	AG (AGAMOUS); transcription factor
SPL (SQUAMOSA PROMOTER BINDING PROTEIN LIKE) transcrition factors
SPL14	TrturKRN7A01G037320	TrturKRN7B01G023190	TraesCS7A02G246500	TraesCS7B02G144900	SQUAMOSA PROMOTER BINDING PROTEIN LIKE 17	Os08g0509600	WFP	Squamosa promter-binding-like transcription activator, Regulation of branching in panicles and vegetative shoots, Semidominant regulator of plant architectur	AT1G02065	SPL8	SPL8 (SQUAMOSA PROMOTER BINDING PROTEIN-LIKE 8); DNA binding
SPL17	TrturKRN5A01G036990	TrturKRN5B01G042420	TraesCS5A02G265900	TraesCS5B02G265600	SQUAMOSA PROMOTER BINDING PROTEIN LIKE 17	Os09g0491532	OsSPL17	Similar to Squamosa-promoter binding protein 2	AT2G42200		squamosa promoter-binding protein-like 9 (SPL9)
Rate of SM production (LFY and WAPO1 proteins physically interact with each other)
LFY	TrturKRN2A01G063660	TrturKRN2B01G073120	TraesCS2A02G443100	TraesCS2B02G464200	LEAFY	Os04g0598300	RFL	Probable transcription factor, Control of inflorescence, Flower developmen	AT5G61850	LFY3, LFY	LFY (LEAFY); transcription factor
WAPO1	TrturKRN7B01G059510	TrturKRN7A01G070560	TraesCS7B02G384000	TraesCS7A02G481600	WHEAT ORTHOLOG OF APO1	Os06g0665400	APO1	F-box protein, Inflorescence form, Loading resistance and grain yiel	AT1G30950	UFO	F-box family protein
Photoperiod and florigen genes
PPD1	TrturKRN2A01G012960	TrturKRN2B01G018310	TraesCS2A02G081900	TraesCSU02G196100	PHOTOPERIOD1	Os07g0695100	PRR37	Hd2; Pseudo response regulator, Heading date, Long-day repressio	AT5G02810	PRR7	PRR3 and PRR7 are both homologs of the grasses PRR37
FT1	TrturKRN7A01G019380	TrturKRN7B01G002450	TraesCS7A02G115400	TraesCS7B02G013100	FLOWERING LOCUS T1	Os06g0157700	HD3A	HD3A; Florigen, Heading dat	AT1G65480	FT	FLOWERING LOCUS T; PEBP (phosphatidylethanolamine-binding protein) family protein
FT2	TrturKRN3A01G021510	TrturKRN3B01G026720	TraesCS3A02G143100	TraesCS3B02G162000	FLOWERING LOCUS T2	Os01g0218500	OsFTL1	Similar to ZCN14 protein	AT4G20370	TSF	TSF (TWIN SISTER OF FT); phosphatidylethanolamine binding
FT3	TrturKRN1A01G049340	TrturKRN1B01G059110	TraesCS1A02G338600	TraesCS1B02G351100	FLOWERING LOCUS T3	Os05g0518000	OsFTL10	Similar to ZCN12 protein	AT1G65480	FT	FLOWERING LOCUS T; PEBP (phosphatidylethanolamine-binding protein) family protein
Gibberellic acid genes regulated by FT1
GA20ox1	TrturKRN5B01G085230	TrturKRN4A01G043380	TraesCS5B02G560300	TraesCS4A02G319100	GIBBERELLIN 20-OXIDASE1, biosynthesis of active GA	Os03g0856700	GA20OX1	Gibberellin 20 oxidase 1 (EC 1.14.11.-) (Gibberellin C-20 oxidase 1) (GA 20-oxidase 1	AT5G07200	GA20OX3, ATGA20OX3	YAP169 (GIBBERELLIN 20 OXIDASE 3); gibberellin 20-oxidase
GA20ox2	TrturKRN3B01G064600	TrturKRN3A01G055280	TraesCS3B02G439900	TraesCS3A02G406200	GIBBERELLIN 20-OXIDASE2, biosynthesis of active GA	Os01g0883800	20ox2	Similar to GA C20oxidase2	AT4G25420	ATGA20OX1, GA20OX1, AT2301, GA5	GA5 (GA REQUIRING 5); gibberellin 20-oxidase/ gibberellin 3-beta-dioxygenase
GA2ox1	TrturKRN1B01G023740	TrturKRN1A01G018020	TraesCS1B02G123500	TraesCS1A02G106200	GIBBERELLIN 2-OXIDASE2, catabolism of active GA	Os05g0158600	GA2OX1	Similar to OsGA2ox1	AT1G02400	ATGA2OX6, DTA1	ATGA2OX6/DTA1 (GIBBERELLIN 2-OXIDASE 6); gibberellin 2-beta-dioxygenase
Additional genes affecting IM determinacy and SNS
AP2L5 (Q)	TrturKRN5A01G065820	TrturKRN5B01G073460	TraesCS5A02G473800	TraesCS5B02G486900	APETALA2-LIKE5 (Q), lemma identity and axilar meritem	Os03g0818800	AP2/EREBP#033	AP2 domain containing transcription factor, Control of inflorescence architecture, Floral meristem establishmen	AT5G67180		AP2 domain-containing transcription factor, putative
bZIPC1	TrturKRN5A01G060980	TrturKRN5B01G067650	TraesCS5A02G440400	TraesCS5B02G444100	bZIP GROUP C1 (physically interacts with FT2)	Os03g0796900	REB	bZIP transcription factor, Globulin gene promoter in endosper	AT5G28770	ATBZIP63, BZO2H3	BZO2H3 (ARABIDOPSIS THALIANA BASIC LEUCINE ZIPPER 63); DNA binding / transcription factor
CEN2	TrturKRN2B01G052060.1	TrturKRN2A01G043420	TraesCS2B02G310700	TraesCSU02G202000	CENTRODIALIS2 (chr. 2, Synonymous TFL1)	Os04g0411400	Rcn4	Similar to Terminal flower 1-like protein	AT2G27550	ATC	ATC (ARABIDOPSIS THALIANA CENTRORADIALIS); phosphatidylethanolamine binding
Genes affecting supernumerary spikelets and branching
TCP (TEOSINTE BRANCHED 1/ CYCLOIDEA/PCF1), Class II , CYC/TB1 subclade. Affect branching and supernumerary spikelets.
TB1 (INT-C)	TrturKRN4A01G036300	TrturKRN4B01G007200	TraesCS4A02G271300	TraesCS4B02G042700	TEOSINTE BRANCHED 1.1, INTERMEDIUM C	Os03g0706500	FC1	TCP family transcription factor, Negative regulator for lateral branchin	AT1G68800	BRC2, TCP12	BRC2/TCP12 (BRANCHED2); transcription factor
TB2	TrturKRN5A01G000190	TrturKRN5B01G000330	TraesCS5A02G001900	TraesCS5B02G002300	TEOSINTE BRANCHED 1.2	Os03g0706500	FC1	TCP family transcription factor, Negative regulator for lateral branchin	AT1G68800	BRC2, TCP12	BRC2/TCP12 (BRANCHED2); transcription factor
TCP22	TrturKRN2A01G003250	TrturKRN2B01G005400	TraesCS2A02G018000	TraesCS2B02G025700	TCP22. Closest paralog to TCP24	Os08g0432300	OsTCP22	OsTCP22; Hypothetical conserved gene	AT3G18550	BRC1	TCP family transcription factor
TCP24 (COM1, BAD1)	TrturKRN5B01G034260	TrturKRN5A01G029500	TraesCS5B02G205600	TraesCS5A02G207300	TCP 24 / COMPOSITUM1	Os09g0410500	REP1	TCP family transcription factor, Regulation of palea development, Control of floral zygomorph	AT1G68800	BRC2, TCP12	BRC2/TCP12 (BRANCHED2); transcription factor
Additional genes affecting supernumerary spikelets and branching
FZP (COM2)	TrturKRN2A01G018170	TrturKRN2B01G025590	TraesCS2A02G116900	TraesCS2B02G136100	FRIZZY PANICLE / BRANCHED HEAD 1 (BH1)/ COMPOSITUM2	Os07g0669500	FZP	ERF transcription factor, Mediation of the transition from spikelet to floret meristem, Determination of panicle branching and spikelet formatio	AT5G18560	PUCHI	PUCHI; DNA binding / transcription factor
MFS1 (DUO)	TrturKRN1A01G045600	TrturKRN1B01G054990	TraesCS1A02G314200	TraesCS1B02G326500	MULTI-FLORET SPIKELET 1 (Syn. ERF130, DUO)	Os05g0497200	ERF130	AP2/ERF (APETALA2/ethylene-responsive factor) protein, Regulation of spikelet meristem determinancy and floral organ identit	AT5G44210	ERF9, ATERF9, ATERF-9	ATERF-9/ATERF9/ERF9 (ERF domain protein 9); DNA binding / transcription factor/ transcription repressor
RA2 (VRS4)	TrturKRN3A01G013750	TrturKRN3B01G019280	TraesCS3A02G093200	TraesCS3B02G108500	RAMOSA2 /SIX-ROWED SPIKE4	Os01g0169400	RA2	Similar to LOB domain protein 25	AT5G63090	LOB	Lateral organ boundaries (LOB) domain family protein
SRA	TrturKRN2A01G024280	TrturKRN2B01G032880	TraesCS2A02G161200	TraesCS2B02G187200	SISTER OF RAMOSA3	Os07g0624600	OsTPP3	Similar t0 trehalose 6-phosphate phosphatase	AT4G39770	TPPH	Haloacid dehalogenase-like hydrolase (HAD) superfamily protein	HORVU.MOREX.r3.2HG0123350
GNI1 (VRS1)	TrturKRN2A01G055930	TrturKRN2B01G064680	TraesCSU02G009800	TraesCS2B02G405700	GRAIN NUMBER INCREASE 1, similar to barley VRS1	Os07g0581700	Oshox14	Homeodomain-leucine zipper (HD-Zip) transcription factor, Regulation of panicle developmen	AT5G66700	HB-8, ATHB53, HB53	HB53 (homeobox-8); DNA binding / transcription factor
LAX1 (BA1)	TrturKRN3A01G048220	TrturKRN3B01G056930	TraesCS3A02G350600	TraesCS3B02G383000	LAX PANICLE 1, BARREN STALK1 (BA1)	Os01g0831000	LAX1	Basic helix-loop-helix (bHLH) transcription factor, Axillary meristem formation. Ortholog ZmBA1, adaxial boundary	AT5G01305	ROX	bHLH protein that modulates axillary meristem formation.

### Sheet: Table S2
Table S2. RNA-seq data of wheat spike development in tetraploid wheat Kronos (based on VanGessel et al. 2022, Scientific Reports 12:17224) used to generate Figure 2a.
	Total transcripts per million. Each gene is the sum of the TPMfrom A and B homeologs.
	Gene name	W1	W2	W3	W3.25	W3.5
	VRN1	33.03	121.69	191.09	187.06	171.32
	FUL2	0.89	19.55	80.31	102.55	107.68
	FUL3	4.35	56.6	110.07	115.79	111.45
	SVP1	147.5	158.19	93.12	63.91	53.5
	VRT2	120.26	119.4	63.62	44.79	27.82
	SVP3	150.32	156.02	39.79	21.47	13.08
	SOC1-1	1.33	7.95	42.52	42.75	41.43
	SOC1-2	21.52	19.89	7.88	6.43	6.83
	SOC1-3	6.15	16.61	34.57	27.79	26.24
	SOC1-5	3.8	7.09	20.18	16.12	13.87
	SEP1-1	1.62	1.74	4.2	8.35	15.97
	SEP1-2	0.28	0.81	9.51	32.51	66.64
	SEP1-3	0.03	0	0.12	0.56	2.45
	SEP1-4	0.82	3.95	64.14	109.06	120.38
	SEP1-5	0.88	2.02	17.37	27	32.54
	SEP1-6	0.8	30.59	138.92	119.63	96.43
	SEP3-1	0.19	0.07	0.21	10.03	36.88
	SEP3-2	0.21	0.07	0.14	10.71	31.57
	Note 1: SOC1.4 was not detected
	Note 2: The heat maps are calculated by MADS-BOX clade

### Sheet: Table S3
Table S4. Data used to generate the graphs in Figure 3
Figure 3a. Rate of SM formation Kronos vrn2-null and vrn1 vrn2-null (16h light)
Kronos vrn2-null (control)						Kronos vrn1 vrn2-null (mutant)
Plant No.	d14	d17	d20	d23		Plant No.	d14	d17	d20	d23	d26	d29	d32	d35	d38	d40	d43	d46	d48	d50
1	5	13	15	15		1	0	1	1	5	8	10	11	13	15	16	20	25	23	25
2	4	13	15	15		2	0	0	2	5	9	9	11	13	15	18	19	26	25	25
3	6	12	14	14		3	0	1	2	5	8	10	11	12	16	16	21	24	25	25
Average	5	12.6667	14.6667	14.6667		4												23	25	25
S.E.M	0.57735	0.333333	0.333333	0.333333		5												23		24
						6												22		25
Rate between d14 and d20		1.61111	vrn2-null			Average	0	0.666667	1.66667	5	8.33333	9.66667	11	12.6667	15.3333	16.6667	20	23.8333	24.5	24.8333
Rate between d14 and d46		0.744792	vrn1 vrn2-null			S.E.M	0	0.333333	0.333333	0	0.333333	0.333333	0	0.333333	0.333333	0.666667	0.57735	0.600925	0.5	0.166667
Figure 3b. Rate of SM formation Kronos and vrt2 svp1-null mutant (16h light)
Kronos wildtype (control)						Kronos svp1 vrt2-null (combined mutant)
plant No.	d14	d17	d20	d23		Plant No.	d14	d17	d20	d23	d26	d29	d32	d35	d38	d40	d43
1	6	12	14	14		1	0	3	8	10	13	16	19	21	28	28	32
2	5	12	14	14		2	0	4	7	9	13	16	18	24	28	29	32
3	6	12	14	14		3	1	4	7	10	13	16	18	25	29	32	32
Average	5.66667	12	14	14		Average	0.333333	3.66667	7.33333	9.66667	13	16	18.3333	23.3333	28.3333	29.6667	32
S.E.M	0.333333	0	0	0		S.E.M	0.333333	0.333333	0.333333	0.333333	0	0	0.333333	1.20185	0.333333	1.20185	0
Rate between d14 and d20		1.38889	wildtype
Rate between d14 and d43		1.09195	svp1 vrt2
Figure 3c	From Paraiso F. et al. 2024. LEAFY and WAPO1 jointly regulate spikelet number per spike and floret development in wheat. Development 2024, 151:dev202803.
	Data S6. Figure 3
Figure 3d. Rate of SM formation at 12h & 16h light in Kronos WT and vrn2-null.
Kronos wildtype (control, 12h light / 12h dark)
Plant No.	d12	d14	d16	d18	d20	d22	d24	d26	d28	d30	d32	d34	d36	d38
1	0	1	2	4	6	7	8	9	12	17	18	19	20	21
2	0	1	2	4	5	7	8	10	12	16	18	20	20	21
3	0	1	2	4	5	7	9	10	14	17			20	20
4		1	2	4	6	6	9	10	13
Average	0	1	2	4	5.5	6.75	8.5	9.75	12.75	16.6667	18	19.5	20	20.6667
SE.M	0	0	0	0	0.288675	0.25	0.288675	0.25	0.478714	0.288675	0	0.5	0	0.333333
Kronos vrn2-null (mutant, 12h light / 12h dark)
plant NO.	d12	d14	d16	d18	d20	d22	d24	d26	d28	d30	d32	d34	d36
1	0	2	4	6	8	13	16	18	19	19	19	19	19
2	0	2	4	6	8	13	18	19	19	19	20	19	20
3	0	2	4	7	9	13	17	18	19	19
4		1	5	7	9	13	17	19	20
Average	0	1.75	4.25	6.5	8.5	13	17	18.5	19.25	19	19.5	19	19.5
SE.M	0	0.25	0.25	0.288675	0.288675	0	0.408248	0.288675	0.25	0	0.5	0	0.408248
Rate between d12 and d32		0.9	wildtype 12h light
Rate between d12 and d28		1.20312	vrn2-null 12h light
Kronos wildtype (control, 16h light / 8h dark)								Kronos vrn2-null (mutant, 16h light / 8h dark)
Plant No.	d14	d17	d18	d19	d20	d22		Plant No.	d14	d17	d18	d19	d20	d22
1	6	12	13	14	14	14		1	5	13	14	15	15	15
2	5	12	14	14	14	14		2	4	13	14	14	15	15
3	6	12	13	14	14	14		3	6	12	14	15	14	14
Average	5.66667	12	13.3333	14	14	14		Average	5	12.6667	14	14.6667	14.6667	14.6667
Stdev.	0.57735	0	0.57735	0	0	0		Stdev.	1	0.57735	0	0.57735	0.57735	0.57735
S.E.M	0.333333	0	0.333333	0	0	0		S.E.M	0.57735	0.333333	0	0.333333	0.333333	0.333333
Rate between d14 and d19		1.66667	wildtype 16h light					Rate between d14 and d19		1.93333	vrn2-null 16h light
Inferred 12d	1.44444							Inferred 12d	0
Inferred 16d	9.88889							Inferred 16d	10.1111

### Sheet: Table S4
Table S3. Sequences and description of CRISPR induced mutations in TB-A1 and TB-B1 included in Fig. 4e. All the mutations are in the tetraploid spring variety Kronos.
Figure 4e
Tb1 loss-of-function mutations
Guide RNA used in the CRISPR experiment. Transformation performed at the UCD transformation facility.
GCTTCGACAAGGCCAGCA-AGACGG sgRNA2
GCTTCGACAAGGCCAGCACAGACGG tb-A1 +1bp
GCTTCGACAAGGCCAGCAAAGACGG tb-B1 +1bp
The tb1 CRISPR mutants are in the T3 generation, are homozygous for the mutation, and no longer contain the CAS9-GRF4/GIF1 vector.
A genome (TB-A1)
Wildtype
>TB-A1 TrturKRN4A01G036300 Kronos 4A: 581946872..581947931 wildtype
ATGTTTCCTTTCTATGATTCCCCGAGCCCCATGGACTTACCCCTTTACCAACAGCTGCAGATCAGCCCTCCCTCGCCAAAGGCGCCGGATCACCAATCCTTGCTCTACTACCATTCCTCCCCTGCATTCGCCGCCGACGCCTTCCACCACAGCTACCTCTGTGCCGGCGCCGCGACGCCGCCCGCGGCCGAGATCGACAACCAGCCGCCACCGGAGCTGCTGCTGATGGATCAGGCGCCAGCGCCAAGGGCAGACGGTGTTGGAACCGCACAAGGCCTGCACGGCGGTGGAGGCCTCGACAGCGCGGCGGCTGCCGCGGCCAGGAAAGACCGGCACAGCAAGATATGCACCGCCGGCGGGATGAGGGACCGGCGGATGCGGCTGTCCCTCGACGTCGCC…
>TB-A1 TrturKRN4A01G036300 wildtype protein
MFPFYDSPSPMDLPLYQQLQISPPSPKAPDHQSLLYYHSSPAFAADAFHHSYLCAGAATPPAAEIDNQPPPELLLMDQAPAPRADGVGTAQGLHGGGGLDSAAAAAARKDRHSKICTAGGMRDRRMRLSLDVARKFFALQDMLGFDKASKTVQWLLNTSKGAIREVMTDEASSDCEEDGSSSLSVVDGKHKPPGTEAGGGDHGEGKKPMPRAARRAPANPKPQRKLASAHPIPDKESRTKARERARERTREKNRMRWVTLASTINIEPAATGMAAARADELITRPHNFINRSSSMNTASAELEEGCSSSMPSEAIVAGFGNGGYGSSGNYYQYQLEQQWELAGVVFPNSQPY*
Mutant. Insertion of a "c" at position 449.
>TB-A1 TrturKRN4A01G036300 mutant
ATGTTTCCTTTCTATGATTCCCCGAGCCCCATGGACTTACCCCTTTACCAACAGCTGCAGATCAGCCCTCCCTCGCCAAAGGCGCCGGATCACCAATCCTTGCTCTACTACCATTCCTCCCCTGCATTCGCCGCCGACGCCTTCCACCACAGCTACCTCTGTGCCGGCGCCGCGACGCCGCCCGCGGCCGAGATCGACAACCAGCCGCCACCGGAGCTGCTGCTGATGGATCAGGCGCCAGCGCCAAGGGCAGACGGTGTTGGAACCGCACAAGGCCTGCACGGCGGTGGAGGCCTCGACAGCGCGGCGGCTGCCGCGGCCAGGAAAGACCGGCACAGCAAGATATGCACCGCCGGCGGGATGAGGGACCGGCGGATGCGGCTGTCCCTCGACGTCGCC…
>TB-A1 TrturKRN4A01G036300 mutant protein
MFPFYDSPSPMDLPLYQQLQISPPSPKAPDHQSLLYYHSSPAFAADAFHHSYLCAGAATPPAAEIDNQPPPELLLMDQAPAPRADGVGTAQGLHGGGGLDSAAAAAARKDRHSKICTAGGMRDRRMRLSLDVARKFFALQDMLGFDKASTDGAMAPQYVKGRHQGGHD*
B genome (TB-B1)
Wildtype
>TB-B1 TrturKRN4B01G00720 4B:35167212..35168276 (+ strand) wildtype
ATGTTTCCTTTCTATGATTCCCCTAGCCCCATGGACTTGCCCCTTTACCAACAGCTGCAGATCAGCCCTCCCTCGCCAAAGGCGCCGGATCACCAATCCTTGCTCTACTACCATTCCTCCCCTGCATTTGCCGCCGACTCCTTCCACCACAGCTACCTCTGTGCCGGTGCCGCGACGCCCACGCCGCCCGCGGCCGAGATCGACAACCAGTCGCCGCCGGAGCTGCTGCTGATGGATCAGGCTCCGGCGCCAAGGGCAGACGGTGTTGGAACCGCACAAGGCCTGCACGGCGGTGGAGGCCTCGACAGCGCGGCGGCCGCCGCGGCCAGGAAAGACCGGCACAGCAAGATATGCACCGCCGGCGGGATGAGGGACCGGCGGATGCGGCTCTCCCTCGAC…
>TB-B1 TrturKRN4B01G00720 wildtype protein
MFPFYDSPSPMDLPLYQQLQISPPSPKAPDHQSLLYYHSSPAFAADSFHHSYLCAGAATPTPPAAEIDNQSPPELLLMDQAPAPRADGVGTAQGLHGGGGLDSAAAAAARKDRHSKICTAGGMRDRRMRLSLDVARKFFALQDMLGFDKASKTVQWLLNTSKGAIREVMTDEASSDCEEDGSSSLSVVDGKHKPPGTEAEGGDHGEGKKQVPRAARRAPAKPKPQRKLASAHPIPDKESRTKARERARERTREKNRMRWVTLASTINIEPAATGMAAARADEFVTRPNNLISRSSSMNTARAELEEGCSSSMPSEAIMAGFGNGGYGSSGNYYQYQLEQQWELGGVVFPNSQPY*
Mutant. Insertion of an "a" at position 455
>TB-B1 TrturKRN4B01G00720 mutant
ATGTTTCCTTTCTATGATTCCCCTAGCCCCATGGACTTGCCCCTTTACCAACAGCTGCAGATCAGCCCTCCCTCGCCAAAGGCGCCGGATCACCAATCCTTGCTCTACTACCATTCCTCCCCTGCATTTGCCGCCGACTCCTTCCACCACAGCTACCTCTGTGCCGGTGCCGCGACGCCCACGCCGCCCGCGGCCGAGATCGACAACCAGTCGCCGCCGGAGCTGCTGCTGATGGATCAGGCTCCGGCGCCAAGGGCAGACGGTGTTGGAACCGCACAAGGCCTGCACGGCGGTGGAGGCCTCGACAGCGCGGCGGCCGCCGCGGCCAGGAAAGACCGGCACAGCAAGATATGCACCGCCGGCGGGATGAGGGACCGGCGGATGCGGCTCTCCCTCGAC…
>TB-B1 TrturKRN4B01G00720 mutant protein
MFPFYDSPSPMDLPLYQQLQISPPSPKAPDHQSLLYYHSSPAFAADSFHHSYLCAGAATPTPPAAEIDNQSPPELLLMDQAPAPRADGVGTAQGLHGGGGLDSAAAAAARKDRHSKICTAGGMRDRRMRLSLDVARKFFALQDMLGFDKASKDGAMAPQYVKGRHQGGHD
